# PAMPHLET: A Robust Toolkit for Precise PAM Prediction and Unveiling PAM Consistency in Highly Co-occurrence CRISPR-Cas Systems

**DOI:** 10.1101/2024.04.09.587696

**Authors:** Chen Qi, Xuechun Shen, Baitao Li, Chuan Liu, Lei Huang, Hongxia Lan, Donglong Chen, Yuan Jiang, Dan Wang

## Abstract

The CRISPR-Cas technology has sparked a new technological revolution, significantly enhancing our ability to understand and engineer organisms. The nuclease that underpins this technology is evolving from the “One Cas9 for all” model to a diverse CRISPR toolbox. Identifying PAM sequences is a critical bottleneck in developing novel Cas proteins. Given the limitations of experimental methods, bioinformatics approaches are essential for predicting PAM sequences of Cas proteins in advance. To date, there are only a few PAM sequence prediction programs, and their accuracy is relatively low due to the limited number of spacers in CRISPR-Cas systems. To overcome this challenge, we have developed a pipeline named PAMPHLET, which innovatively utilizes homology searches of Cas proteins to identify additional spacers. PAMPHLET was tested on 20 CRISPR-Cas systems with known PAMs, increasing the number of spacers by up to 18-fold compared to the original datasets and successfully predicting 18 PAM sequences for protospacers. For rigorous and high-quality wet-lab validation of the predictions made by PAMPHLET, we employed the published DocMF platform. This platform leverages next-generation sequencing chips to profile protein-DNA interactions and can simultaneously screen both 5’ and 3’ PAMs with high throughput. The PAMPHLET predictions showed high consistency with the DocMF results for four novel Cas proteins. We expect that PAMPHLET will overcome the current limitations in PAM sequence prediction, expedite the discovery of PAM sequences, and help to shorten the development cycle for CRISPR tools. Remarkably, PAMPHLET has revealed an intriguing genomic phenomenon: the C2c9 and C2c10 systems, which lack the canonical adaptation module, possess identical PAM sequences to those found in co-occurring type I systems, suggesting potential shared spacer acquisition mechanisms. This finding highlights the complex evolutionary relationships of CRISPR-Cas systems and propels us toward a deeper understanding of their mechanistic diversity and adaptability.
