## Supplementary File S1 for "PAMPHLET: A Robust Toolkit for Precise PAM Prediction and Unveiling PAM Consistency in Highly Co-occurrence CRISPR-Cas Systems"

### Sheet: Sheet1
File S1. Inventory of Primer Sequences Employed for the Synthesis of Cas9-guide RNA Constructs
Name	sequence
T7 promoter primer	TAATACGACTCACTATAGGG
Segatella_copri_Cpf1_crRNA_ primer_R	CTCAAAAGGGAACTGCTACCGAAATCTACAATAGTAGAAATTACCCTATAGTGAGTCGTATTAGAA
Butyricimonas_ virosa_Cpf1_crRNA_ primer_R	CTCAAAAGGGAACTGCTACCGAAATCTACAATAGTAGAAATTCCCTATAGTGAGTCGTATTAGAA
Veillonella_ sp._Cas9_gRNA_ primer_F	TTCTAATACGACTCACTATAGGGCTCAAAAGGGAACTGCTACCGAAGTTTTAGTACTCTGTAATTTTTCCGCAAAGGTTAC
Veillonella_ sp._Cas9_gRNA_ primer_R	AACTACTTAAAAGTAGTGATTTCGACATAAAGTCTTATTTTAGTAGATTCTGTAACCTTTGCGGAAAAATTA
Holdemanella_ biformis_Cas9_gRNA_ primer_F	TTCTAATACGACTCACTATAGGGCTCAAAAGGGAACTGCTACCGAAGTTTTGTTACCATAAGGACGCATGACCTAACA
Holdemanella_ biformis_Cas9_gRNA_ primer_R	AGAAAAGGCTCCGAAGAGCCGAATCCGGGATAAACCCTTGTTTTGTTAGGTCATGCGTCCTTATGGTAACAAA
ssDNA oligo	5'-Phosphorylation GAACGACATGGCTACGATCCGACTTNNNNNNNNNNTTCGGTAGCAGTTCCCTTTTGAGNNNNNNNNNNAAGTCGGAGGCCAAGCGGTCTTAGGAAGACAATTGCCTAGGCCAACTCCTTGGCTCACA
