## Supplementary File S2 for "PAMPHLET: A Robust Toolkit for Precise PAM Prediction and Unveiling PAM Consistency in Highly Co-occurrence CRISPR-Cas Systems"

### Sheet: vs
Organism	System Type	Known PAM	PAMPHLET	Spacer2PAM	Result
Acinetobacter baumannii AYE	I-F	CC			Tie
Bacillus halodurans C-125	I-C	YYC			Win
Campylobacter jejuni subsp. jejuni NCTC 11168	II-C	NNNNRYAC			Tie
Clostridioides difficile 630	I-B	CCW			Tie
Clostridium pasteurianum DSM 525	I-B	TYN			Lose
Clostridium tyrobutyricum GCF_001642655	I-B	TCR			Tie
Francisella tularensis subsp. novicida PA10-7858	V-A	TTN			Tie
Gluconobacter oxydans 1.637	I-E	MDB			Tie
Hungateiclostridium thermocellum ATCC 27405	I-B	TTN or TNA			Tie
Lactobacillus crispatus ST1	I-E	AA			Win
Moraxella bovoculi 22581	V-A	TTN			Win
Neisseria meningitidis GCF_001697365	II-C	NNNNGATT			Win
Parvibaculum lavamentivorans DS-1	II-C	NNNMAT			Lose
Pseudomonas aeruginosa UCBPP-PA14	I-F	CC			Tie
Staphylococcus aureus subsp. aureus strain M06/0171	II-A	NNGRRT			Win
Streptococcus canis B700072	II-A	NNG			Win
Streptococcus pasteurianus ATCC 43144	II-C	NNGY			Win
Streptococcus pyogenes GCF_000767505	II-A	NGG			Win
Streptococcus thermophilus M17PTZA496	II-A	NNAGAAW			Tie?
Treponema denticola ATCC 35405	II-A	NAAAAN			Win
			Win	9
			Tie	9
			Lose	2
