## Supplementary File S3 and S4 for "PAMPHLET: A Robust Toolkit for Precise PAM Prediction and Unveiling PAM Consistency in Highly Co-occurrence CRISPR-Cas Systems"

### Sheet: IBIIA
Assembly	Species Name	II-A	I-B
GCA_000163935.1	Fusobacterium periodonticum 1_1_41FAA genome assembly ASM16393v1
GCA_010206155.1	Thomasclavelia cocleata genome assembly ASM1020615v1
GCA_011065855.2	Clostridium sp. M14 genome assembly ASM1106585v2
GCA_014858335.1	Ruminococcus sp. genome assembly ASM1485833v1
GCA_015276395.1	Listeria seeligeri genome assembly ASM1527639v1
GCA_017850875.1	Eubacterium sp. genome assembly ASM1785087v1
GCA_017889595.1	Bacillota bacterium genome assembly ASM1788959v1
GCA_018205855.1	Fusobacterium sp. DD17 genome assembly ASM1820585v1
GCA_018371055.1	Finegoldia magna genome assembly ASM1837105v1
GCA_020558795.1	Thomasclavelia saccharogumia genome assembly ASM2055879v1
GCA_022797725.1	Coprobacillus sp. genome assembly ASM2279772v1
GCA_022802045.1	Thomasclavelia cocleata genome assembly ASM2280204v1
GCA_023383545.1	Fusobacterium nucleatum YWH7053 genome assembly ASM2338354v1
GCA_023383645.1	Fusobacterium nucleatum YWH7199 genome assembly ASM2338364v1
GCA_900060165.1	Campylobacter geochelonis genome assembly 16473_4#68
GCA_900063025.1	Campylobacter geochelonis genome assembly 16473_4#69
GCA_900765435.1	Clostridia bacterium genome assembly SRS294889_33
GCA_900766215.1	uncultured Finegoldia sp. genome assembly SRS335560_6
GCA_901873415.1	Fusobacterium nucleatum genome assembly Fusobacterium_nucleatum_BgEED12
GCA_902385565.1	Eubacteriaceae bacterium genome assembly UHGG_MGYG-HGUT-02303
GCA_905187855.1	Lachnospiraceae bacterium genome assembly SRR413713-mag-bin.3
GCA_905195065.1	uncultured Lachnospira sp. genome assembly ERR1430433-mag-bin.16
GCA_905203515.1	Fusobacterium nucleatum genome assembly ERR414442-mag-bin.5
GCA_905213495.1	Eubacteriaceae bacterium genome assembly SRR413673-mag-bin.33
GCA_905214395.1	uncultured bacterium genome assembly ERR1305901-mag-bin.30
GCA_928852575.1	uncultured Lachnospira sp. genome assembly min17_bin04
GCA_934183315.1	uncultured Clostridia bacterium genome assembly ERR7745908_bin.82
GCA_934305785.1	uncultured Lachnospira sp. genome assembly ERR7738564_bin.45
GCA_934364775.1	uncultured Lachnospira sp. genome assembly ERR7738145_bin.130
GCA_934366035.1	uncultured Lachnospira sp. genome assembly ERR7745346_bin.178
GCA_934388385.1	uncultured Blautia sp. genome assembly ERR7745876_bin.13
GCA_934832455.1	uncultured bacterium genome assembly MTG226_bin.1.fa
GCF_001546435.1	Fusobacterium nucleatum genome assembly ASM154643v1
GCF_004343355.1	Keratinibaculum paraultunense genome assembly ASM434335v1
GCF_006861675.1	Peptacetobacter hominis genome assembly ASM686167v1
GCF_024652885.1	Limosilactobacillus reuteri genome assembly ASM2465288v1

### Sheet: IBVF
Assembly	Species Name	VF	IB	Share PAM?
GCA_000451745.2	Clostridioides difficile P29 genome assembly ASM45174v2			Y
GCA_000724285.2	Clostridium sp. K25 genome assembly K25_1.0			N
GCA_012029785.1	Clostridioides difficile genome assembly ASM1202978v1			Y
GCA_012030115.1	Clostridioides difficile genome assembly ASM1203011v1			Y
GCA_015669415.1	Sarcina ventriculi genome assembly ASM1566941v1			N
GCA_018380265.1	Clostridium sp. genome assembly ASM1838026v1			N
GCA_018917435.1	Intestinibacter bartlettii genome assembly ASM1891743v1			Y
GCA_020539285.1	Intestinibacter bartlettii genome assembly ASM2053928v1			N
GCA_022719255.1	Prevotella sp. genome assembly ASM2271925v1			N
GCA_022799365.1	Clostridium sp. genome assembly ASM2279936v1			N
GCA_023410095.1	Bacillota bacterium genome assembly ASM2341009v1			N
GCA_900243075.1	Clostridioides difficile genome assembly 173070			Y
GCA_900243095.1	Clostridioides difficile genome assembly 8785			Y
GCA_900692315.1	Clostridioides difficile genome assembly 9221_6#40			Y
GCA_900692335.1	Clostridioides difficile genome assembly 9221_6#42			Y
GCA_900692345.1	Clostridioides difficile genome assembly 9221_6#39			Y
GCA_900692365.1	Clostridioides difficile genome assembly 9221_6#44			Y
GCA_902165935.1	Clostridium paraputrificum genome assembly 26009_2#1			N
GCA_905199665.1	Peptostreptococcaceae bacterium genome assembly ERR1600660-mag-bin.53			N
GCA_905209045.1	uncultured Terrisporobacter sp. genome assembly ERR1600616-mag-bin.39			N
GCA_910588715.1	uncultured Clostridium sp. genome assembly MGBC164501			N
GCA_945873555.1	uncultured Clostridium sp. genome assembly SRR15732366_bin.3_metaWRAP_v1.3_MAG			N
GCF_001655645.1	Parageobacillus thermoglucosidasius genome assembly ASM165564v1			Y
GCF_002303415.1	Clostridioides difficile genome assembly ASM230341v1			Y
GCF_002303695.1	Clostridioides difficile genome assembly ASM230369v1			Y
GCF_004315525.1	Clostridioides difficile genome assembly ASM431552v1			Y
