## Supplementary File S3 and S4 for "PAMPHLET: A Robust Toolkit for Precise PAM Prediction and Unveiling PAM Consistency in Highly Co-occurrence CRISPR-Cas Systems"

### Sheet: IBIIA
Assembly	II-A	I-B
GCA_000163935.1
GCA_010206155.1
GCA_011065855.2
GCA_014858335.1
GCA_015276395.1
GCA_017850875.1
GCA_017889595.1
GCA_018205855.1
GCA_018371055.1
GCA_020558795.1
GCA_022797725.1
GCA_022802045.1
GCA_023383545.1
GCA_023383645.1
GCA_900060165.1
GCA_900063025.1
GCA_900765435.1
GCA_900766215.1
GCA_901873415.1
GCA_902385565.1
GCA_905187855.1
GCA_905195065.1
GCA_905203515.1
GCA_905213495.1
GCA_905214395.1
GCA_928852575.1
GCA_934183315.1
GCA_934305785.1
GCA_934364775.1
GCA_934366035.1
GCA_934388385.1
GCA_934832455.1
GCF_001546435.1
GCF_004343355.1
GCF_006861675.1
GCF_024652885.1

### Sheet: SingleVF1
Assembly	Species Name	PAM Logo
GCA_000171035.2	Bacillus cereus H3081.97 genome assembly ASM17103v2
GCA_000530475.1	Clostridioides difficile E14 genome assembly E14
GCA_000724265.2	Clostridium novyi B str. NCTC 9691 genome assembly NCTC9691_1.0
GCA_000746965.1	Bacillus pseudomycoides genome assembly BHU_1
GCA_000948345.1	Bacillus cereus genome assembly BFA_11_A
GCA_013298985.1	Cytophagales bacterium genome assembly ASM1329898v1
GCA_013301305.1	Dorea longicatena genome assembly ASM1330130v1
GCA_014287815.1	Clostridium lentum genome assembly ASM1428781v1
GCA_014872905.1	Clostridium botulinum genome assembly ASM1487290v1
GCA_015059785.1	Rikenellaceae bacterium genome assembly ASM1505978v1
GCA_015067045.1	Ruminococcus albus genome assembly ASM1506704v1
GCA_015546785.1	Phocaeicola plebeius genome assembly ASM1554678v1
GCA_015556385.1	Dorea longicatena genome assembly ASM1555638v1
GCA_015844725.1	Bacillus tropicus genome assembly ASM1584472v1
GCA_016204145.1	Candidatus Pacearchaeota archaeon genome assembly ASM1620414v1
GCA_016483245.1	Bacillus cereus group sp. N31 genome assembly ASM1648324v1
GCA_016483395.1	Bacillus cereus group sp. N21 genome assembly ASM1648339v1
GCA_017427125.1	Clostridia bacterium genome assembly ASM1742712v1
GCA_017505805.1	Alistipes sp. genome assembly ASM1750580v1
GCA_017531005.1	Oscillospiraceae bacterium genome assembly ASM1753100v1
GCA_017547895.1	Oscillospiraceae bacterium genome assembly ASM1754789v1
GCA_017555905.1	Alistipes sp. genome assembly ASM1755590v1
GCA_017850735.1	Phocaeicola plebeius genome assembly ASM1785073v1
GCA_018785145.1	Coprococcus eutactus genome assembly ASM1878514v1
GCA_018861655.1	Clostridium tagluense genome assembly ASM1886165v1
GCA_018917145.1	Clostridium bornimense genome assembly ASM1891714v1
GCA_019117495.1	Candidatus Fusicatenibacter intestinipullorum genome assembly ASM1911749v1
GCA_019127545.1	Segatella copri genome assembly ASM1912754v1
GCA_019193015.1	Priestia megaterium genome assembly ASM1919301v1
GCA_019411905.1	Phocaeicola plebeius genome assembly ASM1941190v1
GCA_019411995.1	Bacteroides sp. genome assembly ASM1941199v1
GCA_019412085.1	Phocaeicola plebeius genome assembly ASM1941208v1
GCA_019417265.1	Bacteroides sp. genome assembly ASM1941726v1
GCA_019656115.1	Bacillus paranthracis genome assembly ASM1965611v1
GCA_019704155.2	Bacillus cereus genome assembly ASM1970415v2
GCA_019836885.1	Clostridium botulinum genome assembly ASM1983688v1
GCA_020097135.1	Macrococcus armenti genome assembly ASM2009713v1
GCA_020138555.1	Clostridium perfringens genome assembly ASM2013855v1
GCA_020819825.1	Clostridium botulinum genome assembly ASM2081982v1
GCA_020846145.1	Pirellulales bacterium genome assembly ASM2084614v1
GCA_021623525.1	Muribaculaceae bacterium genome assembly ASM2162352v1
GCA_021636235.1	[Eubacterium] siraeum genome assembly ASM2163623v1
GCA_022132285.1	Lawsonibacter sp. DFI.6.74 genome assembly NA
GCA_022663295.1	Bacillus cereus group sp. BfR-BA-01402 genome assembly ASM2266329v1
GCA_022717975.1	Prevotella sp. genome assembly ASM2271797v1
GCA_022723115.1	Clostridium sp. genome assembly ASM2272311v1
GCA_022784825.1	Bacteroidales bacterium genome assembly ASM2278482v1
GCA_022797455.1	Clostridium sp. genome assembly ASM2279745v1
GCA_900014425.1	Clostridioides difficile genome assembly Peptoclostridium difficile
GCA_900015685.1	Clostridioides difficile genome assembly Peptoclostridium difficile
GCA_900094865.1	Bacillus toyonensis genome assembly ASM90009486v1
GCA_900317795.1	uncultured Eubacteriales bacterium genome assembly Rumen uncultured genome RUG327
GCA_900445335.1	Bacillus cereus genome assembly 52465_F02
GCA_900540255.1	uncultured Clostridium sp. genome assembly UMGS222
GCA_900551545.1	uncultured Clostridium sp. genome assembly UMGS1406
GCA_900557165.1	uncultured Clostridium sp. genome assembly UMGS2014
GCA_900752725.1	Bacteroidaceae bacterium genome assembly ERS396298_53
GCA_900766725.1	uncultured Prevotella sp. genome assembly SRS475625_31
GCA_902764765.1	uncultured Ruminococcus sp. genome assembly Rumen uncultured genome RUG10989
GCA_902785555.1	uncultured Ruminococcus sp. genome assembly Rumen uncultured genome RUG13073
GCA_902787545.1	uncultured Eubacteriales bacterium genome assembly Rumen uncultured genome RUG13282
GCA_902799075.1	Oscillospiraceae bacterium genome assembly Rumen uncultured genome RUG14429
GCA_905206245.1	uncultured Oscillospiraceae bacterium genome assembly ERR1305900-mag-bin.23
GCA_910587675.1	uncultured Alistipes sp. genome assembly MGBC143807
GCA_910822285.1	Clostridium haemolyticum genome assembly 122-15
GCA_934232885.1	uncultured Prevotella sp. genome assembly ERR7738592_bin.205
GCA_934636335.1	uncultured Clostridia bacterium genome assembly ERR7738621_bin.179
GCA_934647145.1	uncultured Clostridia bacterium genome assembly ERR7746349_bin.237
GCA_934661025.1	uncultured Clostridia bacterium genome assembly ERR7739005_bin.158
GCA_934726165.1	uncultured Phocaeicola sp. genome assembly ERR7745719_bin.85
GCA_934726415.1	uncultured Candidatus Melainabacteria bacterium genome assembly ERR7738665_bin.47
GCA_934755195.1	uncultured Beduini sp. genome assembly ERR7738605_bin.225
GCA_934757525.1	uncultured Intestinibacter sp. genome assembly ERR7745858_bin.168
GCA_934882445.1	Firmicutes bacterium AF16-15 genome assembly MTG244_bin.37.fa
GCA_944319865.1	uncultured Phocaeicola sp. genome assembly BRZ_MQ__bin18
GCA_945910565.1	uncultured Clostridium sp. genome assembly SRR11489765_bin.11_metaWRAP_v1.3_MAG
GCF_001573705.1	Clostridium sporogenes genome assembly ASM157370v1
GCF_001619505.1	Bacillus mycoides genome assembly ASM161950v1
GCF_001901905.1	Bacillus cereus genome assembly ASM190190v1
GCF_002014585.1	Bacillus cereus genome assembly ASM201458v1
GCF_002146525.1	Bacillus thuringiensis serovar seoulensis genome assembly ASM214652v1
GCF_002146825.1	Bacillus thuringiensis serovar pingluonsis genome assembly ASM214682v1
GCF_002146975.1	Bacillus thuringiensis serovar malayensis genome assembly ASM214697v1
GCF_002147415.1	Bacillus thuringiensis serovar kumamtoensis genome assembly ASM214741v1
GCF_002550725.1	Bacillus toyonensis genome assembly ASM255072v1
GCF_002555485.1	Bacillus wiedmannii genome assembly ASM255548v1
GCF_002555905.1	Bacillus toyonensis genome assembly ASM255590v1
GCF_002556045.1	Bacillus pseudomycoides genome assembly ASM255604v1
GCF_002556715.1	Bacillus toyonensis genome assembly ASM255671v1
GCF_002560615.1	Bacillus cereus genome assembly ASM256061v1
GCF_002562505.1	Bacillus cereus genome assembly ASM256250v1
GCF_002565025.1	Bacillus cereus genome assembly ASM256502v1
GCF_002567585.1	Bacillus thuringiensis genome assembly ASM256758v1
GCF_002567955.1	Bacillus thuringiensis genome assembly ASM256795v1
GCF_002568725.1	Bacillus toyonensis genome assembly ASM256872v1
GCF_002569325.1	Bacillus toyonensis genome assembly ASM256932v1
GCF_002569835.1	Bacillus toyonensis genome assembly ASM256983v1
GCF_002570405.1	Bacillus toyonensis genome assembly ASM257040v1
GCF_002570885.1	Bacillus thuringiensis genome assembly ASM257088v1
GCF_002571615.1	Bacillus toyonensis genome assembly ASM257161v1
GCF_002574415.1	Bacillus cereus genome assembly ASM257441v1
GCF_002576405.1	Bacillus thuringiensis genome assembly ASM257640v1
GCF_002579735.1	Bacillus toyonensis genome assembly ASM257973v1
GCF_002579775.1	Bacillus toyonensis genome assembly ASM257977v1
GCF_002582575.1	Bacillus thuringiensis genome assembly ASM258257v1
GCF_002584055.1	Bacillus thuringiensis genome assembly ASM258405v1
GCF_002589255.1	Bacillus toyonensis genome assembly ASM258925v1
GCF_002589635.1	Bacillus pseudomycoides genome assembly ASM258963v1
GCF_002746455.1	Bacillus fungorum genome assembly ASM274645v1
GCF_002911905.1	Bacillus thuringiensis serovar kumamtoensis genome assembly ASM291190v1
GCF_003458445.1	Phocaeicola plebeius genome assembly ASM345844v1
GCF_003471645.1	Phocaeicola plebeius genome assembly ASM347164v1
GCF_003852715.1	Ectobacillus antri genome assembly ASM385271v1
GCF_005217285.1	Bacillus cereus genome assembly ASM521728v1
GCF_006540045.1	Brevibacillus centrosporus genome assembly ASM654004v1
GCF_007677835.1	Bacillus mycoides genome assembly ASM767783v1
GCF_008764255.1	Bacillus cereus genome assembly FS33
GCF_009494015.1	Segatella copri genome assembly ASM949401v1
GCF_024362765.1	Alkalihalobacillus sp. LMS6 genome assembly ASM2436276v1

### Sheet: IBVF
Assembly	VF	IB
GCA_000451745.2
GCA_000724285.2
GCA_012029785.1
GCA_012030115.1
GCA_015669415.1
GCA_018380265.1
GCA_018917435.1
GCA_020539285.1
GCA_022719255.1
GCA_022799365.1
GCA_023410095.1
GCA_900129365.1
GCA_900243075.1
GCA_900243095.1
GCA_900692315.1
GCA_900692335.1
GCA_900692345.1
GCA_900692365.1
GCA_902165935.1
GCA_905199665.1
GCA_905209045.1
GCA_910588715.1
GCA_945871955.1
GCA_945873555.1
GCF_001311925.1
GCF_001655645.1
GCF_002303415.1
GCF_002303695.1
GCF_004315525.1
